# A Y-linked duplication of anti-Mullerian hormone is the sex determination gene in threespine stickleback

**DOI:** 10.1101/2025.04.28.650899

**Authors:** Matthew J Treaster, Jenny McCann, Kyra S Solovei, Ryan J Palmieri, Michael A White

**Affiliations:** Department of Genetics, University of Georgia, Athens, Georgia

## Abstract

Many taxa have independently evolved genetic sex determination where a single gene located on a sex chromosome controls gonadal differentiation. The gene anti-Mullerian hormone (*amh*) has convergently evolved as a sex determination gene in numerous vertebrate species, but how this gene has repeatedly evolved this novel function is not well understood. In the threespine stickleback (*Gasterosteus aculeatus*), *amh* was duplicated onto the Y chromosome (*amhy*) ∼22 million years ago. To determine whether *amhy* is the primary sex determination gene, we used CRISPR/Cas9 and transgenesis to show that *amhy* is necessary and sufficient for male sex determination, consistent with the function of a primary sex determination gene. We find that *amhy* contributes to a higher total dosage of *amh* early in development and likely contributes to differential germ cell proliferation key to sex determination. The creation of sex reversed lines also allowed us to investigate the genetic basis of secondary sex characteristics. Threespine stickleback have striking differences in behavior and morphology between sexes. Here we show one of the classic traits important for reproductive success, blue male nuptial coloration, is controlled by both sex-linked genetic factors as well as hormonal factors independent of sex chromosome genotype. This research establishes stickleback as a model to investigate how *amh* regulates gonadal development and how this gene repeatedly evolves novel function in sex determination. Analogous to the “four core genotypes” model in house mice, sex-reversed threespine stickleback offer a new vertebrate model for investigating the separate contributions of gonadal sex and sex chromosomes to sexual dimorphism.

**Author Summary:** Many species have evolved sex chromosomes like the XY system found in humans and other mammals. While sex chromosomes can contain hundreds of genes, a single sex determination gene found on the sex chromosomes controls whether the gonad develops into an ovary or testis. Many different sex determination genes have been identified across species, but we still have much to learn about how different sex determination genes control the same process of sex determination. Here, we show that an extra copy of the gene anti-Mullerian hormone on the Y chromosome of threespine stickleback fish is the sex determination gene responsible for initiating testis development. By manipulating this sex determination gene, we are now able to generate male and female stickleback with either XX or XY sex chromosome genotypes. This allows us to investigate the role of sex chromosomes in fitness and development outside of sex determination which is not possible in many models. Surprisingly, we find that the Y chromosome is not necessary for male fertility in stickleback. We also show that a key secondary sex characteristic, male mating color, is controlled both by hormones produced by the gonad as well as independent genetic factors on the sex chromosomes.
