## Supplementary material for "A Y-linked duplication of anti-Mullerian hormone is the sex determination gene in threespine stickleback": S1 File. RNA-seq summary and statistics: DEseq_degs_all_stages.tsv

symbol	name	chromosome	id	s17	s20	s23	d0	d4	d8	stages
abcd4	ATP-binding cassette sub-family D member 4 isoform X1	18	120808493	1	0.045146436	1	1	1	0.974154448	1
acta2	actin, aortic smooth muscle	5	120819659	1	0.036955348	1	1	1	1	1
aipl1	aryl-hydrocarbon-interacting protein-like 1	1	120824603	0.043628322	0.958071625	1	1	1	1	1
ak5	adenylate kinase isoenzyme 5	3	120816592	0.032502154	0.290906985	1	1	1	1	1
alas2	5-aminolevulinate synthase, erythroid-specific, mitochondrial	12	120829692	1	1	1	1	0.755637615	0.016524441	1
aldoab	aldolase a, fructose-bisphosphate, b isoform X1	5	120819114	4.78E-08	1	1	1	1	1	1
ankrd1a	ankyrin repeat domain-containing protein 1	6	120820710	0.986232279	0.68263265	1	0.005235603	1	1	1
arid5a	AT-rich interactive domain-containing protein 5A isoform X1	13	120831210	0.651235859	1	1	0.040890516	1	1	1
asah2	neutral ceramidase	5	120819809	1	1	5.62E-04	1	1	1	1
asmt	acetylserotonin O-methyltransferase isoform X1	16	120833566	1	0.047096192	1	1	1	1	1
ass1	argininosuccinate synthase	14	120832096	0.015175034	0.345545388	0.418123783	1	1	1	1
atp2a1	sarcoplasmic/endoplasmic reticulum calcium ATPase 1	11	120827205	0.00766882	1	1	1	1	1	1
baalcb	brain and acute leukemia cytoplasmic protein isoform X1	18	120808125	0.009482589	1	1	1	1	0.388395404	1
brdt	bromodomain testis-specific protein	8	120824258	1	1	0.004728089	1	1	1	1
c20h1orf43	protein C1orf43 homolog isoform X1	20	120810636	0.720949826	0.021388513	1	0.314467715	1	1	1
c9	complement component C9	14	120831546	1	1	1	0.023095851	1	1	1
ca14	carbonic anhydrase 14 isoform X1	20	120810711	0.006192624	1	1	1	1	1	1
cacna1db	voltage-dependent L-type calcium channel subunit alpha-1D isoform X1	12	120829866	0.964437355	1	0.04087475	1	0.64446529	1	1
cahz	carbonic anhydrase isoform X1	3	120816137	0.048217216	1	1	1	1	1	1
casp10	truncated caspase-10	16	100653427	0.643131329	4.91E-04	7.41E-04	0.917047829	0.852805327	1	2
casp2	caspase-2 isoform X1	20	120810840	1	1	0.008688437	1	1	1	1
casp8	caspase 8, apoptosis-related cysteine peptidase	3	100653426	0.778564922	0.034710387	1	1	1	1	1
caspa	caspase a	1	120824590	0.609547287	1	1.16E-06	1	1	1	1
casq1a	calsequestrin-1a isoform X1	3	120816502	0.683584355	1	0.00371743	1	1	1	1
cd276	CD276 antigen	2	120831969	0.928555139	1	1	1	1	0.028971237	1
cd74a	CD74 molecule, major histocompatibility complex, class II invariant chain a	4	120817358	0.518128489	1	1	0.15005805	1	0.001943302	1
cdc25b	M-phase inducer phosphatase 2	15	120833103	1	1	0.011692201	1	1	1	1
cers5	ceramide synthase 5 isoform X1	17	120835436	5.17E-04	1	1	1	1	1	1
cfi	complement factor I	7	120821950	0.995682985	0.991050195	3.63E-04	1	1	1	1
chac1	glutathione-specific gamma-glutamylcyclotransferase 1	18	120808155	1	0.604226953	1	0.020106276	1	1	1
chrna4b	neuronal acetylcholine receptor subunit alpha-4b	12	120829035	0.045907155	1	1	1	1	1	1
cidec	cell death activator CIDE-3 isoform X1	17	120835451	1	1	0.345849122	1	1	0.010895938	1
cilp2	cartilage intermediate layer protein 1	8	120824196	0.19510536	0.047270931	1	1	1	1	1
cnih2	protein cornichon homolog 2 isoform X1	7	120823092	0.025500056	1	1	1	1	1	1
cntn4	contactin-4	17	120835397	0.042910863	1	1	1	1	1	1
col23a1a	collagen alpha-1(XXIII) chain isoform X1	4	120818216	0.419991201	0.456496083	1	1	0.023366947	1	1
colec10	collectin-10	20	120810099	1	1	0.042899095	1	1	1	1
cryba1l1	crystallin, beta A1, like 1	4	120817442	0.003300439	1	0.745543754	1	1	1	1
crybb1l3	crystallin, beta B1, like 3	1	120824148	0.00703358	1	1	1	1	1	1
dap1b	death associated protein 1b isoform X1	16	120833555	1	1	1	0.031466038	1	1	1
dcn	decorin	4	120817436	1	0.034401063	1	1	1	1	1
ddx4	probable ATP-dependent RNA helicase DDX4 isoform X1	1	120818403	1	1	1	1	1	0.002247584	1
decr1	2,4-dienoyl-CoA reductase, mitochondrial	20	120811158	0.025688539	1	1	1	1	1	1
dhrs7ca	dehydrogenase/reductase SDR family member 7C-B	11	120827866	2.63E-05	1	1	1	1	1	1
dhrs7cb	dehydrogenase/reductase (SDR family) member 7Cb	5	120819261	0.038780738	1	1	1	1	1	1
dhx58	probable ATP-dependent RNA helicase DHX58	11	120828363	7.77E-04	1	1	0.89546518	1	1	1
disp2	protein dispatched homolog 2 isoform X1	15	120832786	3.23E-04	0.846450965	1	1	1	1	1
dlc	LOW QUALITY PROTEIN: delta-like protein C	1	120832755	0.001271106	1	1	1	1	0.634711264	1
dnah10	dynein heavy chain 10, axonemal isoform X1	13	120830765	1	1	1	0.026765863	1	1	1
dnajb5	dnaJ homolog subfamily B member 5	13	120830133	0.016166057	1	1	1	1	1	1
doc2d	double C2-like domains, delta	9	120825208	0.002078161	1	1	1	1	1	1
elapor1	endosome/lysosome-associated apoptosis and autophagy regulator 1	12	120829483	1	1	1	0.021664587	1	1	1
elna	elastin a isoform X1	1	120828221	1	1	0.863223468	0.065171391	0.019068627	1	1
emp3a	epithelial membrane protein 3	17	120835172	0.015010906	0.982164985	1	1	1	1	1
ephx2	bifunctional epoxide hydrolase 2 isoform X1	1	120818346	0.907353651	1	0.015032571	1	1	1	1
erap1b	endoplasmic reticulum aminopeptidase 1b	13	120830201	0.037367848	1	0.452726132	0.033884281	0.002011427	1	3
espl1	separin	17	120834670	1	1	1	1	1	1.35E-04	1
etv7	transcription factor ETV7 isoform X1	12	120829599	0.190267202	0.010752472	1	0.966035477	1	1	1
exd1	piRNA biogenesis protein EXD1 isoform X1	15	120832542	1	1	1	1	1	0.01797267	1
f7	coagulation factor VII	1	120817574	0.130732599	0.0316646	1	0.928216661	1	1	1
fam168a	protein FAM168A isoform X1	1	120828290	1	1	0.00703348	1	0.623271522	1	1
fam234a	protein FAM234A isoform X1	5	120819447	1	0.038139108	0.200169239	1	1	1	1
fas	tumor necrosis factor receptor superfamily member 22 isoform X1	6	120820559	0.029033753	0.960282403	1	0.919608558	1	1	1
fech	ferrochelatase, mitochondrial isoform X1	14	120832332	0.984786496	1	1	1	1	0.012176156	1
fkbpl	FK506-binding protein-like isoform X1	12	120829771	1	1	1	1	0.035794448	1	1
galnt14	polypeptide N-acetylgalactosaminyltransferase 14	18	120808409	0.001111755	0.858889676	1	1	1	1	1
gcdha	glutaryl-CoA dehydrogenase a	9	120824791	0.83874826	1	1	1	0.97973937	9.05E-06	1
gpr151	G-protein coupled receptor 151	4	120817534	0.013297954	1	1	1	1	1	1
gpr160	probable G-protein coupled receptor 160	3	120816264	1	1	0.012233742	1	1	0.76673686	1
gtpbp1	GTP-binding protein 1 isoform X1	11	120827408	0.99876167	1	1	0.033253889	1	1	1
gxylt2	glucoside xylosyltransferase 2	17	120834810	1	1	1.36E-04	1	1	1	1
has2	hyaluronan synthase 2	20	120811178	1	0.821589413	1	1	0.048507336	1	1
hmgcs1	hydroxymethylglutaryl-CoA synthase, cytoplasmic	14	120831679	1	0.790363343	1	1	1	0.005770207	1
hsd17b1	estradiol 17-beta-dehydrogenase 1	11	120828406	1	1	1	0.872946186	1	0.027155094	1
htra1b	serine protease HTRA1B	5	120819648	1	0.866357863	0.036627678	0.822141127	1	1	1
htra3b	LOW QUALITY PROTEIN: serine protease HTRA3	7	120822270	0.032987217	1	1	1	1	1	1
hyal1	hyaluronidase-1	17	120834688	1	1	1	1	1	0.044789417	1
ift46	LOW QUALITY PROTEIN: intraflagellar transport protein 46 homolog	7	120821997	1	1	0.002895738	1	1	1	1
iqck	IQ domain-containing protein K	11	120827254	0.027245027	1	0.930178191	1	1	1	1
iscu	iron-sulfur cluster assembly enzyme ISCU, mitochondrial	13	120830557	1	1	0.647541282	1	2.19E-04	1	1
isg20l2	interferon-stimulated 20 kDa exonuclease-like 2 isoform X1	20	120810514	0.020612184	1	1	1	0.478571989	1	1
jtb	protein JTB isoform X1	10	120826763	1	1	1	1	1	0.003068267	1
kbtbd12	kelch repeat and BTB domain-containing protein 12 isoform X1	17	120835811	0.528888885	0.809183229	8.04E-04	1	1	1	1
kdf1b	keratinocyte differentiation factor 1	10	120826377	1	0.886228075	1	0.018767582	1	1	1
kif22	kinesin-like protein KIF22 isoform X1	5	120819086	1	1	0.036281724	1	1	0.291345596	1
kif2c	LOW QUALITY PROTEIN: kinesin-like protein KIF2C	3	120816555	0.938375686	1	0.74217023	0.899273799	1	0.024261861	1
klhl22	kelch-like protein 22 isoform X1	13	120831005	0.042959589	1	1	1	1	1	1
kyat1	kynurenine--oxoglutarate transaminase 1 isoform X1	14	120831551	0.718229972	0.012101302	1	1	1	1	1
lad1	ladinin-1 isoform X1	12	120829895	0.003468915	1	0.490073209	1	1	1	1
lingo4b	leucine-rich repeat and immunoglobulin-like domain-containing nogo receptor-interacting protein 4b	20	120811235	0.025425503	0.362714787	0.005323776	1	1	1	2
lmod2b	leiomodin-2	4	120817194	0.972768626	0.042423551	0.837103133	1	1	1	1
LOC120807626	uncharacterized LOC120807626	18	120807626	0.046769952	1	1	1	1	1	1
LOC120807852	mucin-5AC-like	2	120807852	0.946368966	1	1	1	0.012734116	1	1
LOC120807865	titin	18	120807865	0.99429123	0.041392601	1	1	1	1	1
LOC120807969	uncharacterized protein LOC120807969	18	120807969	0.569217361	0.016513415	0.156585941	1	0.943680636	0.750351429	1
LOC120807995	transforming growth factor beta-3 proprotein-like	18	120807995	0.042491886	1	1	1	1	1	1
LOC120808266	uncharacterized protein LOC120808266 isoform X1	18	120808266	0.600340581	0.805848229	0.811047064	0.87304521	0.555210043	0.019395104	1
LOC120808498	uncharacterized LOC120808498	18	120808498	0.040552904	1	1	1	1	0.419364996	1
LOC120808509	uncharacterized protein LOC120808509	18	120808509	1	1	1	0.02717311	1	1	1
LOC120808562	small nucleolar RNA SNORA73 family	18	120808562	1	1	1	1	1	0.031943345	1
LOC120809161	potassium voltage-gated channel subfamily G member 4-like	2	120809161	0.003337588	1	1	1	1	1	1
LOC120809237	LOW QUALITY PROTEIN: ras association domain-containing protein 7-like	2	120809237	0.005248906	0.256517475	1	1	1	1	1
LOC120810945	uncharacterized protein C7orf31 homolog isoform X1	20	120810945	1	1	0.00722483	1	1	1	1
LOC120810970	melanocortin receptor 5-like	20	120810970	1	1	0.016187317	1	1	1	1
LOC120811099	apolipoprotein A-IV-like	20	120811099	1	1	0.022286274	0.522442724	0.07572211	1	1
LOC120811198	cysteine-rich venom protein	20	120811198	0.004490372	1	1	1	1	1	1
LOC120811406	uncharacterized protein LOC120811406 isoform X1	21	120811406	1	1	0.028665877	1	1	1	1
LOC120811650	uncharacterized protein LOC120811650	21	120811650	0.053367173	1	0.001903854	1	1	1	1
LOC120811655	uncharacterized protein LOC120811655	21	120811655	0.272483254	1	1	1	1	2.79E-04	1
LOC120811806	inositol monophosphatase 1-like	21	120811806	1	0.805848229	1	1	0.761883369	0.001059307	1
LOC120811940	putative gonadotropin-releasing hormone II receptor	2	120811940	0.001577425	1	1	1	1	1	1
LOC120811992	saccharopine dehydrogenase-like oxidoreductase	2	120811992	7.83E-05	1	1	1	1	1	1
LOC120812003	NLR family CARD domain-containing protein 3-like	21	120812003	0.571346131	0.047050528	1	1	1	1	1
LOC120812064	uncharacterized LOC120812064	21	120812064	0.005417035	0.572468316	1	1	0.984568408	0.991054225	1
LOC120812108	gamma-crystallin M3-like	21	120812108	0.034589841	1	1	1	1	1	1
LOC120812355	LOW QUALITY PROTEIN: nuclear receptor-binding protein-like	2	120812355	1	0.932779534	1	1	0.036928909	1	1
LOC120812363	uncharacterized LOC120812363, transcript variant X3	2	120812363	1	1	1	1	1	0.03589576	1
LOC120813080	fibulin-7	2	120813080	0.037134649	0.678732912	0.458499396	1	1	1	1
LOC120813180	KIF-binding protein-like	NA	120813180	1	1	1	1	0.034952154	1	1
LOC120813497	rho GTPase-activating protein 19-like isoform X1	NA	120813497	1	1	0.354494776	1	0.001504719	0.027894758	2
LOC120813620	epidermal growth factor receptor kinase substrate 8-like protein 2	NA	120813620	0.001389513	0.078500365	0.006815653	1.03E-05	3.86E-04	1.35E-05	5
LOC120813621	acyl-CoA Delta-6 desaturase-like	NA	120813621	8.12E-04	0.004888766	4.00E-05	0.716001299	1	0.018912882	4
LOC120813670	uncharacterized LOC120813670	NA	120813670	1	1	1	0.019956639	1	0.995734544	1
LOC120813687	complement C3-like	NA	120813687	1	1	1	1	0.687526807	0.047129202	1
LOC120813748	LOW QUALITY PROTEIN: calsequestrin-1-like	NA	120813748	0.016814903	1	0.954918574	1	1	1	1
LOC120813854	uncharacterized LOC120813854	NA	120813854	0.986232279	0.106347151	0.017194756	1	1	1	1
LOC120813962	uncharacterized LOC120813962	NA	120813962	1	0.363352934	0.044401602	1	0.643404579	1	1
LOC120814012	caspase a-like	NA	120814012	1	1	2.84E-07	1	1	1	1
LOC120814086	uncharacterized LOC120814086	NA	120814086	0.048190834	1	1	0.915238324	1	1	1
LOC120814276	major histocompatibility complex class I-related gene protein-like	NA	120814276	1	1	1	0.027854633	0.159432571	1	1
LOC120814358	E3 ubiquitin/ISG15 ligase TRIM25-like	3	120814358	0.044754805	0.395903221	1	1	1	1	1
LOC120814467	uncharacterized LOC120814467	NA	120814467	1	1	1	1	1	0.006655427	1
LOC120814650	uncharacterized LOC120814650	NA	120814650	0.972768626	0.973536313	3.11E-05	1	1	1	1
LOC120814662	butyrophilin-like protein 2	NA	120814662	0.012122947	0.020213184	3.96E-04	1	1	1	3
LOC120814985	secretory phospholipase A2 receptor-like isoform X1	NA	120814985	1	1	1	0.14333241	0.027806238	1	1
LOC120815089	uncharacterized LOC120815089	NA	120815089	0.995764225	0.955951309	0.002474452	1	1	1	1
LOC120815500	plakophilin-4-like	1	120815500	0.825811149	0.024208704	1	1	1	1	1
LOC120815780	meprin A subunit beta-like	3	120815780	1	1	0.042740666	1	1	1	1
LOC120815897	uncharacterized protein LOC120815897	3	120815897	1	0.231369289	0.12803576	0.003296331	0.997226357	1	1
LOC120815971	H-2 class II histocompatibility antigen, E-S beta chain-like	3	120815971	1	0.644702216	0.001410014	1	0.78314042	1	1
LOC120816255	UDP-glucuronosyltransferase 1A1-like	3	120816255	1	0.528108096	1	1	1	0.030110904	1
LOC120816334	LOW QUALITY PROTEIN: carbonic anhydrase-like	3	120816334	0.009375691	1	1	1	1	0.436737001	1
LOC120816369	transcription factor MYB96-like	3	120816369	1	1	1	0.863483659	1	0.017375259	1
LOC120816370	outer dense fiber protein 2-like isoform X1	3	120816370	0.020519788	1	1	1	1	1	1
LOC120816393	uncharacterized LOC120816393	3	120816393	1	0.681832099	1	0.023494267	1	1	1
LOC120816495	protein lifeguard 1-like isoform X1	3	120816495	1	1	1	0.805304429	1	0.003164635	1
LOC120816645	ATP-dependent zinc metalloprotease YME1L1-like isoform X1	3	120816645	1	0.021363157	1	1	1	1	1
LOC120816887	uncharacterized LOC120816887	4	120816887	0.836635366	0.047377869	1	1	1	1	1
LOC120817054	DNA damage-inducible transcript 4-like protein	4	120817054	1	1	0.020359357	0.001061501	1	0.998337467	2
LOC120817140	LOW QUALITY PROTEIN: high-affinity choline transporter 1-like	4	120817140	1	0.805848229	1	1	0.890966855	0.04507965	1
LOC120817149	uncharacterized LOC120817149, transcript variant X3	4	120817149	0.048919086	1	1	1	1	0.749200197	1
LOC120817212	protein arginine N-methyltransferase 8-B-like isoform X1	4	120817212	0.007323327	1	1	1	1	1	1
LOC120817441	beta-crystallin B1-like	4	120817441	0.004519827	1	1	1	1	1	1
LOC120817515	G protein-regulated inducer of neurite outgrowth 1	4	120817515	1	1.20E-04	1	1	1	1	1
LOC120817584	aryl-hydrocarbon-interacting protein-like 1 isoform X1	4	120817584	1	0.946275825	0.039089846	1	1	1	1
LOC120817699	protein mono-ADP-ribosyltransferase PARP11-like	4	120817699	0.926985201	0.022167494	1	1	1	1	1
LOC120817747	cytidine monophosphate-N-acetylneuraminic acid hydroxylase-like isoform X1	4	120817747	1	1	1	4.55E-06	1	1	1
LOC120817758	dynamin-1-like protein isoform X1	4	120817758	1	0.027979046	1	1	1	0.682061068	1
LOC120817822	uncharacterized protein LOC120817822	4	120817822	1	0.007283396	1	1	1	0.747377194	1
LOC120817945	cytidine monophosphate-N-acetylneuraminic acid hydroxylase-like isoform X1	4	120817945	1	1	0.692860378	1.35E-05	1	1	1
LOC120818128	protocadherin alpha-C2-like isoform X1	4	120818128	0.035632234	0.916224065	1	1	1	1	1
LOC120818146	protocadherin gamma-A10-like	4	120818146	0.046496098	0.004027708	1	1	1	1	2
LOC120818200	NXPE family member 3-like	4	120818200	1	1	1	0.043314667	1	1	1
LOC120818247	phospholipase A and acyltransferase 3-like	4	120818247	0.003348147	1	1	1	1	1	1
LOC120818261	uncharacterized LOC120818261	4	120818261	1	4.15E-04	1	1	1	1	1
LOC120818295	NXPE family member 3-like	4	120818295	1	1	1	0.006587747	1	1	1
LOC120818364	cis-aconitate decarboxylase-like	4	120818364	1	0.026700971	1	0.496249105	1	1	1
LOC120818369	glutamine amidotransferase-like class 1 domain-containing protein 3A, mitochondrial	4	120818369	1	0.016019255	1	1	0.721763118	1	1
LOC120818474	multidrug and toxin extrusion protein 1-like	1	120818474	1	1	0.048009877	0.024599077	1	1	2
LOC120818667	toll/interleukin-1 receptor domain-containing adapter protein	1	120818667	1	1	1	1	1	0.00372151	1
LOC120818862	A disintegrin and metalloproteinase with thrombospondin motifs 14 isoform X1	5	120818862	0.019416502	0.541901912	1	1	1	1	1
LOC120818890	integrin beta-3-like	5	120818890	0.282499212	0.973712325	0.037567051	1	1	1	1
LOC120818991	histone H1.0	5	120818991	0.89752835	1	1	0.038318443	1	1	1
LOC120819020	DELTA-actitoxin-Afr1a-like	5	120819020	0.009083698	5.21E-04	1	1	0.805474274	1	2
LOC120819021	bryoporin-like	5	120819021	4.57E-04	1.29E-04	0.871818604	0.856192128	0.504610752	1	2
LOC120819052	uncharacterized protein LOC120819052 isoform X1	5	120819052	1	1	1	0.020729618	1	1	1
LOC120819065	integrin alpha-M-like	5	120819065	0.604946205	1	1	1	1	0.024622819	1
LOC120819077	LOW QUALITY PROTEIN: carnitine O-palmitoyltransferase 1, liver isoform-like	5	120819077	1	1	1	0.045669695	1	0.991054225	1
LOC120819177	peptidyl-prolyl cis-trans isomerase A-like	5	120819177	1	1	1	0.033909817	1	1	1
LOC120819220	glycylpeptide N-tetradecanoyltransferase 1-like isoform X1	5	120819220	0.941882567	1	1	1	1	0.01061495	1
LOC120819345	PI-PLC X domain-containing protein 1-like isoform X1	5	120819345	1	1	0.004669073	1	1	1	1
LOC120819405	ankyrin repeat and SOCS box protein 12-like	5	120819405	0.015131224	1	1	1	1	1	1
LOC120819414	peptide Y	5	120819414	1	1	0.027866634	1	1	0.924174267	1
LOC120819453	aquaporin-8-like	5	120819453	1	0.884610394	1	0.006108817	0.859162143	1	1
LOC120819567	plexin domain-containing protein 1-like isoform X1	5	120819567	3.04E-05	0.076878419	1	1	1	1	1
LOC120819597	S-adenosylmethionine synthase-like	5	120819597	7.09E-09	1	1	1	1	1	1
LOC120819755	LOW QUALITY PROTEIN: growth/differentiation factor 10-like	5	120819755	0.004382487	1	1	1	1	1	1
LOC120820011	mitogen-activated protein kinase kinase kinase kinase 5-like isoform X1	1	120820011	1	1	0.030740971	0.212011119	1	1	1
LOC120820282	2-aminoethanethiol dioxygenase-like	6	120820282	0.032180789	1	1	1	1	1	1
LOC120820464	DNA damage-inducible transcript 4 protein-like	6	120820464	8.13E-09	1	1	1	1	1	1
LOC120820786	LOW QUALITY PROTEIN: cilia- and flagella-associated protein 46	6	120820786	1	0.008379778	1	1	1	1	1
LOC120821254	ATP-sensitive inward rectifier potassium channel 10-like	7	120821254	1	0.037867468	0.284223646	1	1	1	1
LOC120821413	disks large homolog 4-like isoform X1	7	120821413	0.699082949	0.001549285	1	1	1	1	1
LOC120821438	ubiquitin carboxyl-terminal hydrolase 17-like protein D isoform X1	7	120821438	1	0.002529498	0.04121767	0.033909817	0.10522623	1	3
LOC120821759	F-box only protein 40-like isoform X1	7	120821759	1	0.006851193	1	1	1	1	1
LOC120821775	dipeptidyl peptidase 4-like isoform X1	1	120821775	0.042996701	1	0.404418244	1	1	1	1
LOC120821826	beta-crystallin A1-like	7	120821826	0.001580753	1	1	1	1	1	1
LOC120821858	protein mono-ADP-ribosyltransferase PARP14-like isoform X1	7	120821858	0.002097345	0.019914941	0.822537502	0.414141401	0.142208638	0.644821004	2
LOC120821870	GTPase IMAP family member 7-like isoform X1	7	120821870	1	1	0.013828791	0.073112011	1	1	1
LOC120821928	H-2 class II histocompatibility antigen, E-S beta chain-like	7	120821928	0.721352104	0.027257502	4.36E-07	1	1	1	2
LOC120821952	calcium uniporter regulatory subunit MCUb, mitochondrial-like isoform X1	7	120821952	1	0.986933977	0.005824069	1	0.943172783	1	1
LOC120821993	aurora kinase-like isoform X1	7	120821993	1	1	1	1	0.031168893	0.514851566	1
LOC120822164	uncharacterized LOC120822164	7	120822164	1	1	1	1	0.01900901	1	1
LOC120822190	cytochrome b5 domain-containing protein 1	7	120822190	1	1	0.00567989	1	1	1	1
LOC120822301	uncharacterized LOC120822301	1	120822301	1	0.031855552	1	1	1	1	1
LOC120822555	fatty acid-binding protein, intestinal-like	7	120822555	1	0.031612174	1	1	1	1	1
LOC120822629	glucagon-1-like	1	120822629	1	1	1	1	0.044231819	1	1
LOC120822748	phospholipid-transporting ATPase ABCA1-like	7	120822748	1	1.97E-04	1	1	1	1	1
LOC120822753	butyrophilin subfamily 3 member A2-like isoform X1	7	120822753	0.46920963	1	0.042358683	1	1	1	1
LOC120822776	uncharacterized LOC120822776	7	120822776	1	0.994962874	0.017572494	0.945355099	0.981082633	1	1
LOC120822843	myelin-oligodendrocyte glycoprotein-like isoform X1	7	120822843	1	0.122414152	0.002399705	1	1	1	1
LOC120822940	zinc finger protein RFP-like	7	120822940	1	0.045428051	0.592975752	1	1	1	1
LOC120823121	SLAM family member 5-like isoform X1	7	120823121	0.852946089	1	0.04071469	1	1	1	1
LOC120823128	uncharacterized protein LOC120823128 isoform X1	7	120823128	1	1	0.015405459	1	1	1	1
LOC120823625	ceramide synthase 2-like isoform X1	8	120823625	0.943853544	0.0385872	1	1	1	1	1
LOC120824089	uncharacterized LOC120824089, transcript variant X2	8	120824089	0.946368966	1	1	1	0.02037825	0.189200219	1
LOC120824176	high affinity cationic amino acid transporter 1-like isoform X1	1	120824176	1	1	1	0.02178719	0.99350251	1	1
LOC120824289	cystathionine beta-synthase-like protein	1	120824289	1	1	0.737142979	0.045536642	1	1	1
LOC120824430	cytochrome P450 2J2-like	8	120824430	1	1	1	0.002884184	1	1	1
LOC120824615	equilibrative nucleoside transporter 1-like	9	120824615	0.657402028	0.047261069	1	1	1	1	1
LOC120824627	uncharacterized protein LOC120824627 isoform X1	9	120824627	1	1	1	1	1	0.001297746	1
LOC120824792	somatostatin-like receptor F_48D10.1 isoform X1	9	120824792	1	1	1	0.870195401	1	0.004543475	1
LOC120824870	hemicentin-1-like isoform X1	9	120824870	1	1	1	0.908814056	1	0.049604621	1
LOC120825550	hedgehog-interacting protein	9	120825550	1	0.968098095	1	0.441706332	0.041787549	1	1
LOC120825612	D(1A) dopamine receptor-like	9	120825612	1	1	0.007296372	0.490658429	1	1	1
LOC120825656	GTPase IMAP family member 4-like	9	120825656	1	1	1	1	1	4.74E-06	1
LOC120825809	uncharacterized protein LOC120825809	9	120825809	1	1	0.020784511	0.844534188	1	0.322776327	1
LOC120826363	LOW QUALITY PROTEIN: diacylglycerol O-acyltransferase 1-like	10	120826363	0.687144747	0.049318359	1	1	1	1	1
LOC120826389	homeobox protein Hox-A4	10	120826389	0.989197877	1	0.962824281	1	0.025283919	1	1
LOC120826411	uncharacterized protein LOC120826411	10	120826411	0.858559186	1	1	0.017614298	1	1	1
LOC120826653	glutaminase kidney isoform, mitochondrial-like	1	120826653	1	3.10E-04	1	1	1	0.828608904	1
LOC120826761	glycosylated lysosomal membrane protein	10	120826761	1	1	1	1	1	0.014424469	1
LOC120826762	zinc finger protein 180-like	10	120826762	0.011979364	1	1	1	1	0.592661426	1
LOC120826771	exportin-4-like	10	120826771	1	1	1	1	1	0.026753646	1
LOC120826802	gamma-enolase-like	10	120826802	0.006236976	1	1	1	1	1	1
LOC120826806	von Willebrand factor A domain-containing protein 5A-like	1	120826806	1	1	0.015656705	1	0.900208513	1	1
LOC120826864	H-2 class I histocompatibility antigen, D-D alpha chain-like	10	120826864	1	1	1	0.859434652	0.036271477	1	1
LOC120826877	acetylcholinesterase-like	1	120826877	1	1	1	1	0.00302951	1	1
LOC120826927	uncharacterized protein LOC120826927 isoform X1	10	120826927	1	1	1	1	0.444487988	0.044410954	1
LOC120826963	elongation factor 1-alpha-like	10	120826963	0.011082505	1	0.97657164	1	1	1	1
LOC120826983	chloride channel protein 1-like isoform X1	10	120826983	0.004778326	0.165722856	1	1	1	1	1
LOC120826999	glyceraldehyde-3-phosphate dehydrogenase-like	10	120826999	8.88E-06	1	1	1	1	1	1
LOC120827159	retinol dehydrogenase 7-like	1	120827159	0.264862739	3.27E-05	1	0.730855239	1	1	1
LOC120827176	nuclear mitotic apparatus protein 1-like	1	120827176	1	1	1	1	0.035010976	1	1
LOC120827580	uncharacterized protein LOC120827580	11	120827580	1	1	1	1	0.042538431	1	1
LOC120827616	uncharacterized LOC120827616, transcript variant X4	11	120827616	1	1	1	0.100469156	0.036091452	1	1
LOC120827661	heat shock 70 kDa protein 1-like	11	120827661	1	1	1	0.017454799	1	1	1
LOC120827720	hemoglobin subunit beta-2-like	11	120827720	0.005818394	1	1	1	1	1	1
LOC120827722	hemoglobin subunit beta-2-like	11	120827722	0.011282826	1	1	1	1	1	1
LOC120827727	hemoglobin subunit alpha-1	11	120827727	8.49E-11	1	1	1	1	0.297852349	1
LOC120827749	protein phosphatase 1 regulatory subunit 29	11	120827749	1	0.005536295	1	1	1	1	1
LOC120827889	uncharacterized protein LOC120827889	1	120827889	0.004515974	0.007055685	1	0.75912024	0.486211408	0.308343437	2
LOC120828160	LOW QUALITY PROTEIN: secreted acidic protein 1A	11	120828160	2.41E-04	1	1	1	1	1	1
LOC120828267	parvalbumin beta-like	11	120828267	0.012165838	1	0.988517905	1	1	1	1
LOC120828485	testis-expressed protein 2-like isoform X1	11	120828485	1	1	1	1	1	0.019132502	1
LOC120828669	intermediate filament protein ON3-like	12	120828669	1	0.353125059	1	1	1	0.028544682	1
LOC120828790	sodium-coupled neutral amino acid transporter 3-like	12	120828790	0.042703365	1	1	1	1	1	1
LOC120828841	acidic mammalian chitinase-like isoform X1	12	120828841	0.046903671	1	1	1	1	1	1
LOC120828874	LOW QUALITY PROTEIN: calcium-responsive transactivator-like	12	120828874	2.05E-04	0.964294177	1	1	1	1	1
LOC120828950	NLR family CARD domain-containing protein 3-like	1	120828950	0.041555885	1	0.869511233	1	1	1	1
LOC120829030	chondroitin proteoglycan-2-like	1	120829030	1	0.275615838	0.042416073	1	1	1	1
LOC120829184	lysine-specific demethylase 9	12	120829184	4.26E-07	1	1	1	1	1	1
LOC120829251	uncharacterized LOC120829251	12	120829251	0.671295047	0.021580015	1	0.700594389	1	0.784187472	1
LOC120829384	neurexophilin-4-like isoform X1	12	120829384	0.004677421	1	0.814275116	1	1	1	1
LOC120829717	peptidase inhibitor 16-like isoform X1	12	120829717	0.830138915	4.03E-05	0.742419784	1	1	1	1
LOC120829759	ammonium transporter Rh type B-like	12	120829759	1	1	1	0.002136784	1	1	1
LOC120829835	ERC protein 2-like isoform X1	12	120829835	0.659960172	0.035020686	1	1	1	1	1
LOC120829882	LOW QUALITY PROTEIN: major facilitator superfamily domain-containing protein 4B-like	12	120829882	1	1	1	2.06E-05	1	1	1
LOC120830213	zinc finger protein OZF-like	13	120830213	0.855773164	3.81E-05	1	1	1	1	1
LOC120830330	LOW QUALITY PROTEIN: rapamycin-insensitive companion of mTOR-like	13	120830330	0.592833586	1	1	1	0.03341033	1	1
LOC120830365	uncharacterized LOC120830365	13	120830365	1	0.00110166	1	8.46E-04	1	1	2
LOC120830787	serine/threonine-protein phosphatase with EF-hands 2	13	120830787	1	4.00E-04	1	0.414141401	1	1	1
LOC120830794	STAM-binding protein-like A	13	120830794	1	0.047894245	1	1	1	1	1
LOC120830828	gamma-crystallin M2-like	13	120830828	0.024018833	1	1	1	1	1	1
LOC120830990	leukocyte surface antigen CD53-like isoform X1	13	120830990	1	1	0.026048751	1	1	1	1
LOC120831211	anthrax toxin receptor 1-like	13	120831211	1	1	1	0.038900325	1	1	1
LOC120831271	myosin-2 heavy chain-like isoform X1	13	120831271	1	1	1	1	0.036571031	1	1
LOC120831328	regulator of G-protein signaling 3-like isoform X1	13	120831328	7.40E-05	1	1	1	1	1	1
LOC120831350	zinc-binding protein A33-like	13	120831350	0.89493886	0.020555199	1	0.916095983	1	1	1
LOC120831470	alanine--glyoxylate aminotransferase 2, mitochondrial-like	14	120831470	0.009173737	1	1	1	1	1	1
LOC120831687	LOW QUALITY PROTEIN: membrane-associated phosphatidylinositol transfer protein 2-like	14	120831687	8.56E-08	1	1	1	1	1	1
LOC120831764	peptidyl-prolyl cis-trans isomerase-like	14	120831764	9.87E-04	1	1	1	0.285489233	0.918544053	1
LOC120831772	electrogenic sodium bicarbonate cotransporter 1-like isoform X1	14	120831772	1	1	1	1	0.04455365	1	1
LOC120831995	uncharacterized LOC120831995, transcript variant X2	14	120831995	0.015367339	0.658182714	1	1	1	1	1
LOC120832113	mucin-2-like	2	120832113	6.67E-05	1	1	1	1	1	1
LOC120832347	histone-lysine N-methyltransferase Smyd1-like	14	120832347	0.028122907	1	0.704586812	1	1	1	1
LOC120832509	ryanodine receptor 3-like isoform X1	15	120832509	0.01386482	1	1	1	1	1	1
LOC120833150	glutamate receptor ionotropic, NMDA 3B-like isoform X1	15	120833150	0.026402213	0.493474296	1	1	1	1	1
LOC120833577	zinc finger protein 774	16	120833577	1	1	1	0.011366513	1	1	1
LOC120833664	cytochrome b reductase 1-like	16	120833664	0.028481346	0.662092879	1	1	1	1	1
LOC120833764	high choriolytic enzyme 1	16	120833764	0.029848208	0.053524603	1	1	1	1	1
LOC120833950	transmembrane protein 237A-like isoform X1	16	120833950	1	1	0.00353372	1	1	1	1
LOC120834050	MAGUK p55 subfamily member 4-like isoform X1	16	120834050	0.005530455	1	1	1	1	1	1
LOC120834081	target of Nesh-SH3 isoform X1	16	120834081	0.764979671	1	1	0.017017752	1	1	1
LOC120834095	GTPase IMAP family member 8-like	16	120834095	1	3.98E-06	0.423999453	1	1	1	1
LOC120834101	tubulin alpha-1B chain-like isoform X1	16	120834101	1	1	0.905844914	1	1	0.011209689	1
LOC120834150	gamma-crystallin M3-like isoform X1	16	120834150	5.78E-04	1	1	1	1	1	1
LOC120834152	gamma-crystallin M3-like isoform X1	16	120834152	2.45E-05	1	1	1	1	1	1
LOC120834154	gamma-crystallin M3-like	16	120834154	0.0024193	1	1	1	1	1	1
LOC120834156	gamma-crystallin M3-like	16	120834156	0.010406217	1	1	1	1	1	1
LOC120834417	gamma-crystallin M1-like	16	120834417	9.59E-04	1	1	1	1	1	1
LOC120834481	N-acetyllactosaminide alpha-1,3-galactosyltransferase-like isoform X1	2	120834481	8.29E-06	1	1	1	1	1	1
LOC120834535	gamma-crystallin M3-like	16	120834535	7.89E-04	1	1	1	1	1	1
LOC120834647	helicase with zinc finger domain 2-like	17	120834647	0.033893325	1	1	1	1	1	1
LOC120834678	BTB/POZ domain-containing protein KCTD12-like	2	120834678	0.044360545	1	1	1	1	1	1
LOC120834730	synaptoporin	17	120834730	0.012201837	1	1	1	1	1	1
LOC120834755	von Willebrand factor A domain-containing protein 1-like	17	120834755	0.988224192	0.654151766	0.011876541	1	1	1	1
LOC120834807	calcium/calmodulin-dependent 3',5'-cyclic nucleotide phosphodiesterase 1B-like	17	120834807	0.013600022	1	1	1	1	1	1
LOC120834930	blue-sensitive opsin-like	17	120834930	1	1	1	1	1	0.011227642	1
LOC120835012	uncharacterized protein LOC120835012 isoform X1	17	120835012	1	1	1	1	1	0.001810196	1
LOC120835016	matrix remodeling-associated protein 8-like isoform X1	17	120835016	0.037044399	1	0.881703126	0.818237325	1	1	1
LOC120835210	LOW QUALITY PROTEIN: monocarboxylate transporter 2-like	17	120835210	1	0.795777274	1	1	1	1.74E-04	1
LOC120835251	acyl-coenzyme A thioesterase 1-like isoform X1	17	120835251	0.469016923	0.311209651	0.028055764	0.990445887	1	1	1
LOC120835315	25-hydroxyvitamin D-1 alpha hydroxylase, mitochondrial	17	120835315	1	0.020411451	1	1	1	1	1
LOC120835457	anti-Muellerian hormone type-2 receptor-like	17	120835457	1	1	0.340588735	1	0.609430509	0.031325046	1
LOC120835806	inter-alpha-trypsin inhibitor heavy chain H3-like isoform X1	17	120835806	1	1	0.079573318	1	1	3.57E-06	1
LOC120835866	E3 ubiquitin-protein ligase RNF123-like	17	120835866	1	0.032361658	1	1	1	1	1
lrrc58b	LOW QUALITY PROTEIN: leucine-rich repeat-containing protein 58	16	120833876	1	1	1	0.007763134	1	1	1
lrrcc1	leucine-rich repeat and coiled-coil domain-containing protein 1	3	120816176	1	0.869562192	0.969228303	0.003586549	1	1	1
lrtm2a	leucine-rich repeat and transmembrane domain-containing protein 2	4	120818351	0.98648458	0.039569043	1	1	0.959411916	1	1
mafaa	transcription factor MafAa	8	120823847	0.922879297	0.048601596	1	1	1	1	1
man2a1	alpha-mannosidase 2	14	120831692	0.271949138	1	1	1	0.018003476	1	1
map1aa	microtubule-associated protein 1A isoform X1	2	120808922	0.009632224	1	1	1	1	1	1
masp2	mannan-binding lectin serine protease 2	12	120829410	1	1	1	1	0.014906261	1	1
mcee	methylmalonyl-CoA epimerase, mitochondrial	2	120831203	0.00408282	1	1	1	0.704285669	0.546896293	1
mdm2	E3 ubiquitin-protein ligase Mdm2	4	120816876	0.205763171	1	1	0.244920866	1	0.020934459	1
mex3b	RNA-binding protein MEX3B	2	120834618	0.037202483	1	1	1	1	1	1
mfsd1	major facilitator superfamily domain-containing protein 1	1	120810457	1	0.449474683	0.011986349	0.59132458	1	1	1
miga2	mitoguardin 2	14	120831550	0.026278159	0.7316924	1	1	1	1	1
mmp2	72 kDa type IV collagenase	2	120833716	0.009632224	0.888309172	1	1	1	1	1
mmp21	matrix metallopeptidase-21	5	120819374	1	1	1	0.014506406	0.529685564	1	1
mrps34	28S ribosomal protein S34, mitochondrial	11	120827932	0.990746551	0.70580497	1	0.074050922	0.048609408	1	1
mybpc2b	myosin binding protein Cb isoform X1	5	120818944	2.49E-04	1	1	1	1	1	1
myl13	myosin, light chain 13	3	120816600	1	1	1	1	1	0.00274426	1
myo1g	unconventional myosin-Ig isoform X1	10	120826053	0.049687414	0.865355424	1	1	1	1	1
myom1a	myomesin 1a (skelemin) isoform X1	3	120816546	8.46E-04	1	1	1	1	0.77236854	1
naglu	alpha-N-acetylglucosaminidase	5	120819439	1	1	0.699564398	0.01930943	0.274223412	1	1
nelfcd	negative elongation factor C/D	17	120835307	1	1	1	1	1	1.49E-06	1
nkx2.1	homeobox protein Nkx-2.1	15	120833322	1	1	1	1	1	0.009256053	1
nmi	N-myc-interactor isoform X1	16	120833785	0.562224077	0.001134714	0.008571086	0.300725342	1	0.364740704	2
nudt6	nucleoside diphosphate-linked moiety X motif 6	4	120817425	1	1	1	0.04795537	1	1	1
obscnb	obscurin isoform X1	3	120816164	1	1	1	1	0.030144282	1	1
ogna	osteoglycin, paralog a	17	120835645	0.687144747	0.012277562	1	1	1	1	1
opn5	opsin-5	18	120808349	1	0.308543226	0.01855594	1	1	1	1
oprl1	nociceptin receptor isoform X1	12	120829564	0.010943647	1	0.936038293	1	1	1	1
otol1b	otolin 1b	1	120824571	1	1	1	1	0.001589411	1	1
otop1	proton channel OTOP1	17	120834720	1	1	1	1	0.032450752	1	1
oxsm	3-oxoacyl-[acyl-carrier-protein] synthase, mitochondrial	10	120826049	0.033959386	1	1	1	1	1	1
panx3	pannexin-3 isoform X1	7	120822976	0.110474144	0.985202933	1	3.40E-04	0.789748112	1	1
paxx	protein PAXX isoform X1	13	120830721	1	1	1	1	1	0.001578832	1
pcdh19	protocadherin-19 isoform X1	4	120817408	0.031340912	1	1	1	1	1	1
pcif1	mRNA (2'-O-methyladenosine-N(6)-)-methyltransferase	17	120834833	0.038360494	0.738400569	1	1	1	1	1
pdzd3b	LOW QUALITY PROTEIN: PDZ domain containing 3b	7	120822290	1	0.293832945	1	0.002918648	1	1	1
pdzk1	Na(+)/H(+) exchange regulatory cofactor NHE-RF3	16	120833945	0.019314184	1	1	1	1	1	1
pebp1	phosphatidylethanolamine-binding protein 1 isoform X1	13	120831179	1	1	1	0.019517172	1	1	1
pex13	peroxisome biogenesis factor 13	6	120820991	0.018905578	1	1	1	1	1	1
phf19	PHD finger protein 19	13	120831073	1	0.805848229	1	0.043566899	1	0.007736838	2
pi15a	peptidase inhibitor 15-A	21	120811978	1	1	0.028995413	1	1	1	1
piwil1	piwi-like protein 1 isoform X1	13	120830579	1	1	1	1	1	0.002446106	1
piwil2	LOW QUALITY PROTEIN: piwi-like protein 2	13	120831326	1	0.003992231	1	1	1	0.788551219	1
pkma	pyruvate kinase PKM isoform X1	2	120831783	0.028570117	1	1	1	1	1	1
plekha7b	LOW QUALITY PROTEIN: pleckstrin homology domain-containing family A member 7	2	120835255	2.13E-07	0.83745405	1	1	1	1	1
plekhm2	pleckstrin homology domain-containing family M member 2 isoform X1	12	120829304	1	1	1	1	0.04278489	1	1
pnpla7a	patatin-like phospholipase domain-containing protein 7a isoform X1	14	120831909	1	0.448591028	1	1	0.046532778	1	1
pof1b	protein POF1B	7	120822751	0.058338025	1	1	2.90E-04	1	1	1
postnb	periostin, osteoblast specific factor b isoform X1	1	120827265	0.044604716	0.732566169	1	1	1	1	1
ppp1r3da	protein phosphatase 1, regulatory subunit 3Da	12	120829548	0.02923857	1	1	1	1	1	1
psat1	phosphoserine aminotransferase	13	120831154	1	1	0.009840299	0.066551709	1	1	1
psme2	proteasome activator complex subunit 2	NA	120814844	0.006906229	0.018833683	8.80E-04	1	1	1	3
ptpdc1a	protein tyrosine phosphatase domain-containing protein 1 isoform X1	17	120835046	1	1	2.13E-04	1	1	1	1
ptpn22	tyrosine-protein phosphatase non-receptor type 22 isoform X1	12	120829183	0.03823429	1	1	1	1	0.882925027	1
pttg1	securin	4	120817289	0.424265887	1	0.015137822	1	1	1	1
pxdc1b	PX domain-containing protein 1	21	120811447	1	1	1	1	1	0.014322747	1
pxmp2	peroxisomal membrane protein 2	13	120831320	1	0.018271782	1	1	1	0.930946946	1
rapgef3	rap guanine nucleotide exchange factor 3 isoform X1	12	120828846	0.017161519	1	1	1	1	1	1
rapgefl1	rap guanine nucleotide exchange factor-like 1	NA	120813550	1	0.018764539	1	1	1	1	1
rbm44	RNA-binding protein 44 isoform X1	16	120833930	0.629953663	0.828927403	1	1	1	0.001863818	1
rbms2b	RNA-binding motif, single-stranded-interacting protein 2b isoform X1	12	120829479	0.542194091	1	1	1	0.029076721	1	1
rbp7a	retinoid-binding protein 7a	12	120829810	1	0.839754539	1	1	0.019096971	1	1
rgrb	retinal G protein coupled receptor b isoform X1	5	120819548	1	0.003934398	1	1	1	1	1
rhag	Rhesus-associated glycoprotein	18	100174886	2.59E-04	1	1	1	1	1	1
rhov	rho-related GTP-binding protein RhoV	18	120807838	0.023199586	0.671867833	1	0.440944689	1	1	1
riok3	serine/threonine-protein kinase RIO3 isoform X1	NA	120813480	0.029033753	1	1	0.179665332	0.653773715	1	1
rnf207a	RING finger protein 207	17	120835413	0.9468958	0.012735248	0.53258449	1	1	1	1
rnpc3	RNA-binding region-containing protein 3	21	120811666	0.735439617	0.010393805	0.658459204	1	0.115754972	0.576443276	1
rorc	nuclear receptor ROR-alpha A isoform X1	20	120810784	0.717821206	1	0.041142829	1	1	1	1
rpp25l	ribonuclease P protein subunit p25-like protein	20	120810455	1	1	1	0.966035477	3.25E-07	1	1
rsrp1	arginine/serine-rich protein 1 isoform X1	15	120833224	1	1	1	0.608951509	0.002727662	0.456176596	1
s100a11	protein S100-A11	10	120826496	1	0.033870651	1	0.995291676	0.143152118	1	1
samd9l	LOW QUALITY PROTEIN: sterile alpha motif domain-containing protein 9-like	11	120827842	1	1	1	0.888471052	1	0.028034821	1
scg3	secretogranin-3 isoform X1	2	120835133	0.017504858	1	1	1	1	1	1
scinlb	scinderin like b isoform X1	3	120814740	0.015222797	1	1	1	1	1	1
sh3glb2a	endophilin-B2a isoform X1	13	120830456	1	0.972219071	5.91E-08	1	1	1	1
si:busm1-163l24.3	uncharacterized protein si:busm1-163l24.3 isoform X1	11	120828433	0.018917906	0.035287372	0.799258133	1	1	1	2
si:ch211-105f12.2	RIMS-binding protein 2-like	1	120829073	1	1	0.016595177	1	1	1	1
si:ch211-106h4.4	MAM and LDL-receptor class A domain-containing protein 2	3	120816341	1	1	0.130451311	1	1	0.025938537	1
si:ch211-155e24.3	zinc finger protein 282	3	120815597	1	1	1	0.024573934	1	1	1
si:ch211-195m9.3	uncharacterized protein si:ch211-195m9.3 isoform X1	1	120826137	1	1	7.82E-05	0.345677747	1	1	1
si:ch211-66e2.5	hemicentin-2	11	120827805	0.013567439	0.392802055	1	0.107965161	1	1	1
si:ch211-67e16.11	uncharacterized protein si:ch211-67e16.11	16	120833603	1	1	1	1	1	0.019768773	1
si:dkey-178e17.1	tricarboxylate transport protein B, mitochondrial	13	120831067	1	0.025333208	0.838783888	0.85980189	1	1	1
si:dkey-183j2.10	glutamate receptor U1	17	120835608	0.858066422	0.832043245	1	0.012361195	1	0.605564029	1
si:dkey-191g9.5	rap1 GTPase-GDP dissociation stimulator 1	6	120820453	0.002555556	1	1	1	1	1	1
si:dkey-19b23.7	uncharacterized protein si:dkey-19b23.7 isoform X1	7	120822951	0.004318395	1	1	1	1	1	1
si:dkeyp-14d3.1	transmembrane protein 132C	13	120830349	0.656738158	2.04E-04	1	1	1	1	1
sirt3	NAD-dependent protein deacetylase sirtuin-3, mitochondrial isoform X1	NA	120814993	0.020819932	1	1	1	0.847502692	1	1
slc19a3a	thiamine transporter 1	1	120809639	1	1	0.023461663	1	1	1	1
slc44a2	choline transporter-like protein 2 isoform X1	9	120824759	0.888278005	1	1	1	1	1.47E-04	1
slc4a5a	electrogenic sodium bicarbonate cotransporter 4	13	120830200	1	0.045621822	1	1	1	1	1
slc6a1b	sodium- and chloride-dependent GABA transporter 1b	17	120835190	0.007460379	1	1	1	1	1	1
slc9a1a	sodium/hydrogen exchanger 1 isoform X1	20	120810001	1	1	1	1	0.54350581	0.013166096	1
smpd1	sphingomyelin phosphodiesterase	7	120822406	1	0.032689046	1	1	1	1	1
sncb	beta-synuclein isoform X1	4	120817556	0.00561355	1	1	1	1	1	1
sncgb	synuclein, gamma b (breast cancer-specific protein 1) isoform X1	5	120819005	0.024473499	0.031651829	1	1	1	1	2
sphk2	sphingosine kinase 2	20	120811037	0.671295047	0.353269815	1	0.043074411	1	1	1
spock1	testican-1 isoform X1	4	120816866	0.038415858	1	1	1	1	1	1
srsf1a	serine/arginine-rich splicing factor 1A	1	120818202	1	0.011240545	0.075179996	0.005612387	5.22E-04	0.066533703	3
syt15	LOW QUALITY PROTEIN: synaptotagmin-15	5	120819728	0.044135041	0.681311749	1	1	1	1	1
tacr1a	tachykinin receptor 1a	13	120831046	0.045106942	1	1	1	1	1	1
tap1	antigen peptide transporter 1	20	120810165	0.0294436	0.004424642	0.035571269	0.164495009	0.934052469	0.536868862	3
tapbpl	tapasin-related protein	20	120810848	1	0.00331775	0.638108593	1	0.726508507	1	1
tdp1	tyrosyl-DNA phosphodiesterase 1 isoform X1	2	120811330	0.031082108	1	1	1	1	1	1
tfpi2	tissue factor pathway inhibitor 2	10	120826856	1	0.011990347	1	1	1	1	1
tfr1a	transferrin receptor 1a	3	120816346	1	1	1	1	1	0.003193929	1
timm10b	mitochondrial import inner membrane translocase subunit Tim10 B	7	120822863	1	0.046653547	1	1	1	1	1
timm17b	mitochondrial import inner membrane translocase subunit Tim17-B isoform X1	12	120828762	1	0.009755912	1	1	1	1	1
tm4sf4	transmembrane 4 L6 family member 4	8	120824471	0.871089284	0.003182904	1	1	1	0.107848496	1
tmc6b	transmembrane channel-like protein 6b	9	120824758	1	1	1	0.011957984	1	1	1
tmem151ba	LOW QUALITY PROTEIN: transmembrane protein 151B	18	120807916	1	1	0.007362471	1	1	1	1
tnnt2a	troponin T type 2a (cardiac)	12	120829669	1	1	1	1	0.02317288	1	1
tp53	cellular tumor antigen p53 isoform X1	7	120821893	0.785485186	1	0.002927697	1	1	1	1
trib3	tribbles homolog 3 isoform X1	17	120835242	1	1	1	1.10E-07	1	1	1
trim110	E3 ubiquitin-protein ligase TRIM11	3	120816416	0.406444528	1	0.029959158	1	1	1	1
trim46a	tripartite motif-containing protein 46	20	120810519	0.003478378	1	1	1	1	1	1
trpc4b	short transient receptor potential channel 4b	1	120829014	1	1	0.002974926	1	1	1	1
tubb1	tubulin beta-1 chain isoform X1	17	120834698	1	1	1	1	1	0.03823992	1
uba7	ubiquitin-like modifier-activating enzyme 1	17	120835485	0.013646056	0.917892841	1	1	1	0.794534233	1
ube2t	ubiquitin-conjugating enzyme E2 T	12	120829600	1	1	1	0.144197766	0.004887972	1	1
uck2a	uridine-cytidine kinase 2-A	8	120823523	0.95134929	0.967273201	1	0.503311461	1	0.036691951	1
ufsp2	ufm1-specific protease 2	9	120825461	1	0.039985943	1	1	1	1	1
ugdh	UDP-glucose 6-dehydrogenase	9	120825610	1	1	1	1	1	0.014405382	1
unc119a	protein unc-119 homolog A	1	120824370	0.001513599	1	1	1	1	1	1
unc5db	netrin receptor UNC5D isoform X1	13	120830771	1	1.57E-10	1	1	1	1	1
valopa	vertebrate ancient long opsin a	6	120820970	1	0.016355383	1	1	1	1	1
vstm4b	V-set and transmembrane domain-containing protein 4	5	120819692	3.31E-09	0.762731957	1	1	1	1	1
wdr54	WD repeat-containing protein 54	13	120831163	1	0.027246394	1	1	1	1	1
wu:fc46h12	uncharacterized protein wu:fc46h12	3	120815579	1	1	0.049411051	1	1	1	1
wu:fj29h11	protein NO VEIN isoform X1	5	120819256	0.001080406	0.026232127	1	1	1	1	2
zanl	LOW QUALITY PROTEIN: zonadhesin, like	7	120822750	1	1	0.005510243	1	1	1	1
zgc:110269	probable flap endonuclease 1 homolog	3	120816243	0.519242167	1	1	0.006559611	1	1	1
zgc:162297	uncharacterized protein F13E9.13, mitochondrial	2	120832274	1	1	1	0.035704346	1	1	1
zgc:162608	uncharacterized protein zgc:162608	1	120817700	1	1	0.009990735	1	1	1	1
zgc:195001	tripartite motif-containing protein 16-like protein	11	120827383	1	0.007440734	0.771177512	1	1	1	1
zranb2	zinc finger Ran-binding domain-containing protein 2	8	120823862	0.910229596	0.035869037	0.362998447	1	0.705682508	1	1
