## Supplementary material for "A Y-linked duplication of anti-Mullerian hormone is the sex determination gene in threespine stickleback": S1 File. RNA-seq summary and statistics: Sequencing_summary_statistics.tsv

sample	alt	sex	stage	# Reads	kept both	kept forward	kept reverse	dropped	total kept	alignment_not_unique	ambiguous	no_feature	not_aligned	too_low_aQual	Uniquely mapped reads	alignment rate
f17.10	17.10	f	17	24,544,977	21,560,820	2,941,859	33,463	8,835	24,536,142	1,418,131	1,612,930	1,133,359	1,142,408	2,366,637	21,027,097	0.8570
f17.3	17.3	f	17	28,761,252	24,935,434	3,780,969	34,645	10,204	28,751,048	1,813,635	1,098,952	1,461,769	1,097,081	1,836,935	24,003,397	0.8349
f17.5	17.5	f	17	24,582,161	14,969,837	9,572,238	23,688	16,398	24,565,763	1,150,696	377,264	1,205,649	1,622,201	950,643	20,842,223	0.8484
f20.1	20.1	f	20	28,183,862	19,868,073	8,272,648	29,203	13,938	28,169,924	1,806,160	775,781	1,340,995	1,449,722	1,287,559	23,626,483	0.8387
f20.12	20.12	f	20	26,662,256	24,086,193	2,535,353	32,607	8,103	26,654,153	1,665,645	777,364	1,198,444	895,181	1,614,388	22,478,939	0.8434
f20.5	20.5	f	20	23,310,187	17,905,590	5,351,717	40,265	12,615	23,297,572	1,554,513	1,351,821	1,000,582	2,069,928	3,270,120	16,403,011	0.7041
f23.1	23.1	f	23	71,301,195	59,927,842	11,242,303	98,322	32,728	71,268,468	3,863,735	2,334,818	3,733,670	3,627,252	5,619,808	58,157,673	0.8160
f23.2	23.2	f	23	40,493,511	36,263,759	4,159,383	55,026	15,343	40,478,168	2,194,166	891,068	2,271,635	1,429,339	2,337,278	34,517,385	0.8527
f23.3	23.3	f	23	52,691,651	36,015,332	16,593,578	53,655	29,086	52,662,565	3,076,660	563,133	3,222,557	2,311,227	1,665,703	45,608,975	0.8661
fd0.1	d0.1	f	d0	34,297,342	31,245,673	2,993,154	47,197	11,318	34,286,024	1,851,460	1,380,735	1,527,470	1,581,366	3,245,143	27,608,055	0.8052
fd0.12	d0.12	f	d0	45,695,617	39,057,198	6,557,432	62,057	18,930	45,676,687	3,367,285	1,740,951	1,965,476	2,035,911	3,658,779	36,614,712	0.8016
fd0.3	d0.3	f	d0	40,482,415	34,433,888	5,982,830	50,275	15,422	40,466,993	2,302,447	1,532,506	1,926,451	1,583,933	2,746,986	33,833,627	0.8361
fd4.4	d4.4	f	d4	29,624,329	25,125,547	4,424,107	57,928	16,747	29,607,582	2,038,010	2,365,000	793,560	2,930,272	5,090,786	19,548,514	0.6603
fd4.6	d4.6	f	d4	50,205,277	46,038,371	4,054,749	89,696	22,461	50,182,816	3,990,312	5,498,913	1,430,556	3,160,072	8,402,284	34,630,148	0.6901
fd4.7	d4.7	f	d4	36,138,681	33,103,052	2,964,258	57,657	13,714	36,124,967	2,488,506	3,238,386	1,173,165	1,652,027	4,186,938	27,797,496	0.7695
fd8.1	d8.1	f	d8	28,005,478	24,157,018	3,788,251	47,386	12,823	27,992,655	1,856,538	1,987,891	828,144	2,031,641	3,642,818	20,461,658	0.7310
fd8.4	d8.4	f	d8	21,870,583	19,895,410	1,933,044	33,695	8,434	21,862,149	1,416,414	1,862,781	670,955	1,163,304	2,895,090	16,387,341	0.7496
fd8.6	d8.6	f	d8	37,123,116	34,342,642	2,717,454	51,151	11,869	37,111,247	2,466,720	1,119,331	1,330,319	1,235,641	2,147,925	31,260,961	0.8424
m17.11	17.11	m	17	38,105,185	33,039,350	4,998,576	51,967	15,292	38,089,893	2,582,209	1,547,637	2,030,171	1,954,386	3,550,067	30,003,231	0.7877
m17.4	17.4	m	17	33,979,905	26,944,765	6,963,458	52,542	19,140	33,960,765	2,239,818	1,472,024	1,754,930	2,198,030	3,414,981	26,107,936	0.7688
m17.6	17.6	m	17	11,611,219	7,754,822	3,839,375	11,299	5,723	11,605,496	659,784	321,961	663,676	731,971	590,899	9,622,842	0.8292
m20.2	20.2	m	20	31,712,704	19,711,183	11,947,687	33,057	20,777	31,691,927	2,266,222	959,097	1,617,641	1,985,201	1,850,900	25,589,604	0.8074
m20.6	20.6	m	20	23,207,795	19,791,562	3,374,817	32,495	8,921	23,198,874	1,531,030	1,644,111	905,658	1,846,243	3,261,163	16,560,438	0.7138
m20.7	20.7	m	20	30,080,429	27,699,653	2,333,525	38,129	9,122	30,071,307	1,862,814	1,717,432	1,616,631	1,148,068	2,549,618	24,510,807	0.8151
m23.10	23.10	m	23	33,046,366	27,522,379	5,472,769	39,297	11,921	33,034,445	2,027,963	1,072,910	1,978,286	1,561,561	2,433,297	27,011,624	0.8177
m23.4	23.4	m	23	35,590,011	31,269,760	4,250,335	54,962	14,954	35,575,058	2,272,765	1,826,976	1,760,577	2,231,032	4,375,957	26,695,304	0.7504
m23.8	23.8	m	23	45,195,193	39,698,541	5,419,697	59,613	17,342	45,177,851	2,523,254	1,481,918	2,850,982	1,973,832	3,427,883	37,252,882	0.8246
md0.11	d0.11	m	d0	28,353,142	25,562,364	2,742,815	38,698	9,265	28,343,877	1,648,777	2,767,825	1,063,001	1,754,184	4,078,081	20,862,835	0.7361
md0.2	d0.2	m	d0	33,377,163	30,667,147	2,650,559	47,760	11,697	33,365,466	1,777,539	1,031,194	1,523,729	1,296,263	2,341,899	27,949,765	0.8377
md0.5	d0.5	m	d0	37,484,482	31,441,395	5,979,054	47,634	16,399	37,468,083	2,062,516	948,114	1,809,104	1,347,817	1,944,505	32,113,245	0.8571
md4.1	d4.1	m	d4	31,289,488	26,462,147	4,762,636	49,953	14,752	31,274,736	1,951,347	2,143,708	1,299,290	2,810,395	4,937,859	21,575,135	0.6899
md4.2	d4.2	m	d4	46,204,392	41,236,074	4,891,567	61,079	15,672	46,188,720	2,452,860	2,045,431	1,973,277	2,184,500	3,939,431	37,611,929	0.8143
md4.3	d4.3	m	d4	29,425,403	26,702,781	2,662,861	48,583	11,178	29,414,225	1,807,506	2,869,226	872,653	1,817,659	4,428,604	21,360,456	0.7262
md8.3	d8.3	m	d8	37,588,064	29,996,918	7,527,588	47,323	16,235	37,571,829	2,601,964	1,946,665	1,363,348	2,664,151	3,537,066	28,768,648	0.7657
md8.5	d8.5	m	d8	39,552,506	33,190,564	6,302,790	45,204	13,948	39,538,558	2,466,524	1,981,804	1,447,605	1,812,701	3,350,394	31,908,939	0.8070
md8.8	d8.8	m	d8	39,725,944	31,492,050	8,175,768	42,850	15,276	39,710,668	2,470,248	1,380,103	1,606,863	1,508,064	1,978,162	33,754,194	0.8500
