## Supplementary material for "A Y-linked duplication of anti-Mullerian hormone is the sex determination gene in threespine stickleback": S3 File. Coloration data

sex chr	genotype	Sex	Body pixels	Blue pixels	Blue proportion	Dark pixels	Dark proportion
XX	Wild type	Female	123057	2338	0.018999326	12341	0.100286859
XX	Wild type	Female	111739	1628	0.014569667	11921	0.106686117
XX	Wild type	Female	149176	33047	0.221530273	14045	0.094150534
XX	Wild type	Female	112848	19096	0.169218772	18768	0.166312208
XX	Wild type	Female	128963	28075	0.217698099	17791	0.137954297
XX	Wild type	Female	136021	21771	0.160056168	14708	0.108130362
XX	Wild type	Female	124007	24732	0.199440354	19664	0.158571694
XX	Wild type	Female	120235	14231	0.118359879	9540	0.079344617
XX	Wild type	Female	85142	44992	0.52843485	17051	0.200265439
XX	TG(amhy,EFGP)	Male	144501	39617	0.274164193	8007	0.055411381
XX	TG(amhy,EFGP)	Male	130579	28136	0.215471094	4647	0.035587652
XX	TG(amhy,EFGP)	Male	156644	64624	0.412553306	10527	0.06720334
XX	TG(amhy,EFGP)	Male	162046	39354	0.242856967	7434	0.045875862
XX	TG(amhy,EFGP)	Male	157428	32109	0.203959905	6756	0.042914856
XX	TG(amhy,EFGP)	Male	199497	89192	0.447084417	20851	0.104517862
XX	TG(amhy,EFGP)	Male	164743	48124	0.292115598	29416	0.178556904
XX	TG(amhy,EFGP)	Male	148402	19371	0.130530586	18762	0.126426868
XY	amhy-KO	Female	131210	37893	0.288796586	37248	0.283880802
XY	amhy-KO	Female	119019	30896	0.259588805	15523	0.130424554
XY	amhy-KO	Female	136466	79119	0.579770785	37933	0.277966673
XY	amhy-KO	Female	84376	23962	0.283990708	18870	0.223641794
XY	amhy-KO	Female	103909	53094	0.510966326	17019	0.163787545
XY	amhy-KO	Female	110366	38825	0.351784064	18167	0.164606854
XY	amhy-KO	Female	113284	91414	0.806945376	28013	0.247281169
XY	amhy-KO	Female	101676	51926	0.510700657	16487	0.162152327
XY	amhy-KO	Female	96892	5795	0.059808859	11493	0.118616604
XY	amhy-KO	Female	119451	37347	0.312655398	8746	0.073218307
XY	Wild type	Male	127325	97819	0.768262321	26153	0.205403495
XY	Wild type	Male	101774	53190	0.522628569	11279	0.110823983
XY	Wild type	Male	100428	66392	0.661090533	14119	0.140588282
XY	Wild type	Male	124761	91841	0.736135491	53936	0.432314585
XY	Wild type	Male	113863	16504	0.144946119	6809	0.059799935
XY	Wild type	Male	141896	88121	0.621025258	13318	0.093857473
XY	Wild type	Male	141784	60218	0.42471647	13035	0.09193562
XY	Wild type	Male	122336	80182	0.655424405	49585	0.40531814
XY	Wild type	Male	126365	50789	0.401923001	36877	0.291829225
XY	Wild type	Male	122154	74164	0.607135255	59783	0.489406814
